# Deep profiling of lupus nephritis kidneys reveals dynamic changes in myeloid cells associated with disease progression

**DOI:** 10.64898/2025.12.17.694954

**Authors:** Paul J. Hoover, Thomas M. Eisenhaure, Jeffrey Hodgin, William Apruzzese, Joseph Mears, Michael Peters, Tony Jones, Sujal I. Shah, Haniya Kamal, Rollin Leavitt, Shaun W. Jackson, Patrick Danaher, Deepak A. Rao, Qian Xiao, Siddarth Gurajala, Andrea Fava, Celine C. Berthier, Alice Horisberger, Peter M. Izmirly, H. Michael Belmont, Robert Clancy, Richard Furie, Joel M. Guthridge, Maria Dall’Era, David Wofsy, Diane L. Kamen, Kenneth C. Kalunian, Maureen A. McMahon, Jennifer Grossman, Fernanda Payan-Schober, David A. Hildeman, E. Steve Woodle, Chaim Putterman, Matthias Kretzler, Soumya Raychaudhuri, Judith A. James, Jennifer H. Anolik, Michelle A. Petri, Jill P. Buyon, the Accelerating Medicines Partnership (AMP) RA/SLE Network, Betty Diamond, Anne Davidson, Nir Hacohen, Arnon Arazi

## Abstract

**Objectives:** Lupus nephritis (LN) is a common, potentially fatal manifestation of systemic lupus erythematosus. We aim to gain new insights into the immune responses underlying LN and their relation to the histologic heterogeneity observed in this disease, focusing on myeloid cells.

**Methods:** Single-cell RNA-sequencing (scRNA-seq) was used to profile dissociated kidney samples from 156 LN patients and 30 healthy individuals. Spatial transcriptomics (ST), utilizing a gene panel designed to capture all myeloid subsets identified in the scRNA-seq data, was applied to kidney samples acquired from 6 LN patients and 2 healthy controls.

**Results:** We generated a full catalog of the myeloid subsets found in LN kidneys. Our analyses indicated that an increase in irreversible tissue damage, as measured by the NIH chronicity index (CI), is associated with a gradual switch of the local immune response from one dominated by monocytes and macrophages to one featuring expanded CD4^+^ T, GZMK^+^CD8^+^ T, B and dendritic cells, with a parallel decrease in the interferon response. In proliferative/mixed LN only, the degree of active inflammation correlates with expansion of disease-specific macrophage (DMac) subsets, which later contract as the CI increases. Trajectory analysis of the scRNA-seq data suggested that DMacs arise from both infiltrating monocytes and tissue-resident macrophages; this was supported by the ST data, as well as cell cultures. DMacs are indicated to interact with parietal epithelial cells, promoting the development of glomerulosclerosis.

**Conclusions:** We suggest a detailed picture of the changes in the kidney immune mechanisms in LN as this disease progresses.
