## Supplementary Table 2 - Myeloid Cluster Markers for "Deep profiling of lupus nephritis kidneys reveals dynamic changes in myeloid cells associated with disease progression"

### Sheet: Sheet1
Cluster	Cluster Label	Coarse Markers	Fine Markers	References (PMIDs)
M0	Lyve1- RMs	BHLHE41, C3		31414712, 38448474, 39503081
M1	Non-classical monocytes	high: FCGR3A, CX3CR1, TCF7L2, HES4, CDKN1C low: CD14, CCR2		24730730, 24671955, 21653326
M2	Non-classical monocytes	high: FCGR3A, CX3CR1, TCF7L2, HES4, CDKN1C low: CD14, CCR2		24730730, 24671955, 21653326
M3	Classical monocytes	CD14, CCR2, S100A8, S100A9, S100A12, VCAN, APOBEC3A, FCN1		21342432, 28596372, 34054824
M4	cDC2	CD1C, FCER1A, CLEC10A		27864467, 31474513, 29755453
M5	DMacs	FABP5, LIPA, CTSD, CTSB, APOE, FN1, TREM2, CD9, CD163	RNASE1, SELENOP, MAF, SLC40A1, STAB1, MRC1, FOLR2, DAB2, LGMN, F13A1	28602351, 23029029, 33984518, 15174143, 28615690, 31257031, 37027478, 38781074
M6	Intermediate monocytes	FCGR3A (CD16), CX3CR1, TCF7L2,
M7	DMacs	SPP1, FABP5, LIPA, CTSD, CTSB, APOE, FN1, TREM2, CD9, CD163		28602351, 23029029, 33984518, 15174143, 28615690, 31257031, 37027478, 38781074
M8	DMacs	SPP1, FABP5, LIPA, CTSD, CTSB, APOE, FN1, TREM2, CD9, CD163		28602351, 23029029, 33984518, 15174143, 28615690, 31257031, 37027478, 38781074
M9	Lyve1+ RMs	C1QA, C1QB, C1QC, CD163	RNASE1, SELENOP, MAF, SLC40A1, STAB1, MRC1, FOLR2, DAB2, LGMN, F13A1	35288093, 16482496, 30872492
M10	DMacs	SPP1, FABP5, LIPA, CTSD, CTSB, APOE, FN1, TREM2, CD9, CD163		28602351, 23029029, 33984518, 15174143, 28615690, 31257031, 37027478, 38781074
M11	Differentiated monocytes	FCGR3A, CD14	C1QA, C1QB, C1QC, CD36, SCARB2, CD163, SPIC
M12	Differentiated monocytes	FCGR3A, CD14	CCL3, CCL4, CCL3L1, CCL4L2, CXCL8 (IL8), CXCL16, IL1B, TNF, TNFSF18
M13	Differentiated monocytes	FCGR3A, CD14	CCL3, CCL4, CCL3L1, CCL4L2, CXCL8 (IL8), CXCL16, IL1B, TNF
M14	DMacs	FABP5, LIPA, CTSD, CTSB, APOE, FN1, TREM2, CD9, CD163		28602351, 23029029, 33984518, 15174143, 28615690, 31257031, 37027478, 38781074
M15	pDC	IL3RA, CLEC4C		28428369
M16	DMacs	SPP1, FABP5, LIPA, CTSD, CTSB, APOE, FN1, TREM2, CD9, CD163	FABP4, LPL	28602351, 23029029, 33984518, 15174143, 28615690, 31257031, 37027478, 38781074
M17	DMacs	SPP1, FABP5, LIPA, CTSD, CTSB, APOE, FN1, TREM2, CD9, CD163	CHIT, NUPR1, MARCO, PLAG27, LPL	28602351, 23029029, 33984518, 15174143, 28615690, 31257031, 37027478, 38781074
M18	DMacs	SPP1, FABP5, LIPA, CTSD, CTSB, APOE, FN1, TREM2, CD9, CD163	CHIT, NUPR1, MARCO, PLAG27	28602351, 23029029, 33984518, 15174143, 28615690, 31257031, 37027478, 38781074
M19	cDC1	CLEC9A, BTLA, XCR1		18669894, 20479117, 20479115
M20	Differentiated monocytes	FCGR3A, CD14	ISGs
M21	CCR7+ DC	CCR7		22797772
M22	Mast cell	KIT, GATA2		35469840, 20833840
M23	Differentiated monocytes	FCGR3A, CD14	MT1H, MT1F
