## Supplementary Table 4 - Clusters Ratio vs CI for "Deep profiling of lupus nephritis kidneys reveals dynamic changes in myeloid cells associated with disease progression"

### Sheet: readme
The relation between the NIH chronicity index and the ratio of the frequencies of particular lymphoid subsets (B cells, GZMK+CD8+ T cells, memory CD4+ T cells) and myeloid subsets (monocytes & macrophages) was tested.
The next sheet contains the details of several regression models testing the relation between this ratio and the chronicity index, each including a single covariate.
For each model, we specify the coefficient used in the regression model for the subsets ratio, its corresponding p-value and the number of samples used in fitting the model.

### Sheet: regression models details
covariate	coeffiecient of subsets ratio	p value of subsets ratio coefficient	# samples used in model fitting
Race	0.284636	0.00135898	105
Ethnicity	0.280994	0.00111867	105
Sex	0.254843	0.00367761	105
Age	0.273115	0.00194274	105
ISN	0.302626	0.000716361	105
Biopsy taken at first onest or relapse?	0.189622	0.02535	105
Treated with Corticosteroid greater or equal to 30mg?	0.268008	0.00217236	105
Treated with MMF?	0.271954	0.00166963	105
